# Characterisation of the Semliki Forest Virus-host cell interactome reveals the viral capsid protein as an inhibitor of nonsense-mediated mRNA decay

**DOI:** 10.1101/2020.10.12.335497

**Authors:** Lara Contu, Giuseppe Balistreri, Michal Domanski, Anne-Christine Uldry, Oliver Mühlemann

## Abstract

The positive-sense, single-stranded RNA alphaviruses pose a potential epidemic threat. Understanding the complex interactions between the viral and the host cell proteins is crucial for elucidating the mechanisms underlying successful virus replication strategies and for developing specific antiviral interventions. Here we present the first comprehensive protein-protein interaction map between the proteins of Semliki Forest Virus (SFV), a mosquito-borne member of the alphaviruses, and host cell proteins. Among the many identified cellular interactors of SFV proteins, the enrichment of factors involved in translation and nonsense-mediated mRNA decay (NMD) was striking, reflecting the virus’ hijacking of the translation machinery and indicating viral countermeasures for escaping NMD by inhibiting NMD at later time points during the infectious cycle. In addition to observing a general inhibition of NMD about 4 hours post infection, we also demonstrate that transient expression of the SFV capsid protein is sufficient to inhibit NMD in cells, suggesting that the massive production of capsid protein during the SFV reproduction cycle is responsible for NMD inhibition.
