## Supplementary material for "Characterisation of the Semliki Forest Virus-host cell interactome reveals the viral capsid protein as an inhibitor of nonsense-mediated mRNA decay": Table 3

### Sheet: GO for each MCODE_Top10
Name	Category	CategoryID	GO	Description	LogP	Enrichment	Z-score	#TotalGeneInLibrary	#GeneInGO	#GeneInHitList	#GeneInGOAndHitList	%InGO	STDV %InGO	GeneID	Hits	Log(q-value)
_FINAL_MCODE_ALL	CORUM	33	CORUM:306	Ribosome, cytoplasmic	-100	140	97	24156	80	156	70	45	4	3921|4736|6122|6124|6125|6128|6129|6130|6132|6133|6134|6135|6136|6137|6138|6139|6141|6142|6143|6144|6146|6147|6152|6154|6155|6156|6157|6158|6159|6160|6161|6164|6165|6168|6169|6175|6176|6187|6188|6189|6191|6194|6201|6202|6203|6204|6205|6206|6207|6208|6209|6210|6217|6218|6222|6223|6224|6227|6228|6229|6230|6231|6232|6233|6234|9045|9349|11224|23521|25873	RPSA|RPL10A|RPL3|RPL4|RPL5|RPL6|RPL7|RPL7A|RPL8|RPL9|RPL10|RPL11|RPL12|RPL13|RPL15|RPL17|RPL18|RPL18A|RPL19|RPL21|RPL22|RPL23A|RPL24|RPL26|RPL27|RPL30|RPL27A|RPL28|RPL29|RPL31|RPL32|RPL34|RPL35A|RPL37A|RPL38|RPLP0|RPLP1|RPS2|RPS3|RPS3A|RPS4X|RPS6|RPS7|RPS8|RPS9|RPS10|RPS11|RPS12|RPS13|RPS14|RPS15|RPS15A|RPS16|RPS17|RPS18|RPS19|RPS20|RPS21|RPS23|RPS24|RPS25|RPS26|RPS27|RPS27A|RPS28|RPL14|RPL23|RPL…	-98
_FINAL_MCODE_ALL	Reactome Gene Sets	6	R-HSA-156902	Peptide chain elongation	-100	120	92	24156	89	156	70	45	4	3921|4736|6122|6124|6125|6128|6129|6130|6132|6133|6134|6135|6136|6137|6138|6139|6141|6142|6143|6144|6146|6147|6152|6154|6155|6156|6157|6158|6159|6160|6161|6164|6165|6168|6169|6175|6176|6187|6188|6189|6191|6194|6201|6202|6203|6204|6205|6206|6207|6208|6209|6210|6217|6218|6222|6223|6224|6227|6228|6229|6230|6231|6232|6233|6234|9045|9349|11224|23521|25873	RPSA|RPL10A|RPL3|RPL4|RPL5|RPL6|RPL7|RPL7A|RPL8|RPL9|RPL10|RPL11|RPL12|RPL13|RPL15|RPL17|RPL18|RPL18A|RPL19|RPL21|RPL22|RPL23A|RPL24|RPL26|RPL27|RPL30|RPL27A|RPL28|RPL29|RPL31|RPL32|RPL34|RPL35A|RPL37A|RPL38|RPLP0|RPLP1|RPS2|RPS3|RPS3A|RPS4X|RPS6|RPS7|RPS8|RPS9|RPS10|RPS11|RPS12|RPS13|RPS14|RPS15|RPS15A|RPS16|RPS17|RPS18|RPS19|RPS20|RPS21|RPS23|RPS24|RPS25|RPS26|RPS27|RPS27A|RPS28|RPL14|RPL23|RPL…	-98
_FINAL_MCODE_ALL	Reactome Gene Sets	6	R-HSA-975956	Nonsense Mediated Decay (NMD) independent of the Exon Junction Complex (EJC)	-100	120	92	24156	95	156	72	46	4	3921|4736|5976|6122|6124|6125|6128|6129|6130|6132|6133|6134|6135|6136|6137|6138|6139|6141|6142|6143|6144|6146|6147|6152|6154|6155|6156|6157|6158|6159|6160|6161|6164|6165|6168|6169|6175|6176|6187|6188|6189|6191|6194|6201|6202|6203|6204|6205|6206|6207|6208|6209|6210|6217|6218|6222|6223|6224|6227|6228|6229|6230|6231|6232|6233|6234|9045|9349|11224|23521|25873|26986	RPSA|RPL10A|UPF1|RPL3|RPL4|RPL5|RPL6|RPL7|RPL7A|RPL8|RPL9|RPL10|RPL11|RPL12|RPL13|RPL15|RPL17|RPL18|RPL18A|RPL19|RPL21|RPL22|RPL23A|RPL24|RPL26|RPL27|RPL30|RPL27A|RPL28|RPL29|RPL31|RPL32|RPL34|RPL35A|RPL37A|RPL38|RPLP0|RPLP1|RPS2|RPS3|RPS3A|RPS4X|RPS6|RPS7|RPS8|RPS9|RPS10|RPS11|RPS12|RPS13|RPS14|RPS15|RPS15A|RPS16|RPS17|RPS18|RPS19|RPS20|RPS21|RPS23|RPS24|RPS25|RPS26|RPS27|RPS27A|RPS28|RPL14|RPL2…	-98
_FINAL_MCODE_ALL	Reactome Gene Sets	6	R-HSA-72764	Eukaryotic Translation Termination	-100	120	90	24156	93	156	70	45	4	3921|4736|6122|6124|6125|6128|6129|6130|6132|6133|6134|6135|6136|6137|6138|6139|6141|6142|6143|6144|6146|6147|6152|6154|6155|6156|6157|6158|6159|6160|6161|6164|6165|6168|6169|6175|6176|6187|6188|6189|6191|6194|6201|6202|6203|6204|6205|6206|6207|6208|6209|6210|6217|6218|6222|6223|6224|6227|6228|6229|6230|6231|6232|6233|6234|9045|9349|11224|23521|25873	RPSA|RPL10A|RPL3|RPL4|RPL5|RPL6|RPL7|RPL7A|RPL8|RPL9|RPL10|RPL11|RPL12|RPL13|RPL15|RPL17|RPL18|RPL18A|RPL19|RPL21|RPL22|RPL23A|RPL24|RPL26|RPL27|RPL30|RPL27A|RPL28|RPL29|RPL31|RPL32|RPL34|RPL35A|RPL37A|RPL38|RPLP0|RPLP1|RPS2|RPS3|RPS3A|RPS4X|RPS6|RPS7|RPS8|RPS9|RPS10|RPS11|RPS12|RPS13|RPS14|RPS15|RPS15A|RPS16|RPS17|RPS18|RPS19|RPS20|RPS21|RPS23|RPS24|RPS25|RPS26|RPS27|RPS27A|RPS28|RPL14|RPL23|RPL…	-98
_FINAL_MCODE_ALL	Reactome Gene Sets	6	R-HSA-2408557	Selenocysteine synthesis	-100	120	90	24156	93	156	70	45	4	3921|4736|6122|6124|6125|6128|6129|6130|6132|6133|6134|6135|6136|6137|6138|6139|6141|6142|6143|6144|6146|6147|6152|6154|6155|6156|6157|6158|6159|6160|6161|6164|6165|6168|6169|6175|6176|6187|6188|6189|6191|6194|6201|6202|6203|6204|6205|6206|6207|6208|6209|6210|6217|6218|6222|6223|6224|6227|6228|6229|6230|6231|6232|6233|6234|9045|9349|11224|23521|25873	RPSA|RPL10A|RPL3|RPL4|RPL5|RPL6|RPL7|RPL7A|RPL8|RPL9|RPL10|RPL11|RPL12|RPL13|RPL15|RPL17|RPL18|RPL18A|RPL19|RPL21|RPL22|RPL23A|RPL24|RPL26|RPL27|RPL30|RPL27A|RPL28|RPL29|RPL31|RPL32|RPL34|RPL35A|RPL37A|RPL38|RPLP0|RPLP1|RPS2|RPS3|RPS3A|RPS4X|RPS6|RPS7|RPS8|RPS9|RPS10|RPS11|RPS12|RPS13|RPS14|RPS15|RPS15A|RPS16|RPS17|RPS18|RPS19|RPS20|RPS21|RPS23|RPS24|RPS25|RPS26|RPS27|RPS27A|RPS28|RPL14|RPL23|RPL…	-98
_FINAL_MCODE_ALL	Reactome Gene Sets	6	R-HSA-156842	Eukaryotic Translation Elongation	-100	120	90	24156	93	156	70	45	4	3921|4736|6122|6124|6125|6128|6129|6130|6132|6133|6134|6135|6136|6137|6138|6139|6141|6142|6143|6144|6146|6147|6152|6154|6155|6156|6157|6158|6159|6160|6161|6164|6165|6168|6169|6175|6176|6187|6188|6189|6191|6194|6201|6202|6203|6204|6205|6206|6207|6208|6209|6210|6217|6218|6222|6223|6224|6227|6228|6229|6230|6231|6232|6233|6234|9045|9349|11224|23521|25873	RPSA|RPL10A|RPL3|RPL4|RPL5|RPL6|RPL7|RPL7A|RPL8|RPL9|RPL10|RPL11|RPL12|RPL13|RPL15|RPL17|RPL18|RPL18A|RPL19|RPL21|RPL22|RPL23A|RPL24|RPL26|RPL27|RPL30|RPL27A|RPL28|RPL29|RPL31|RPL32|RPL34|RPL35A|RPL37A|RPL38|RPLP0|RPLP1|RPS2|RPS3|RPS3A|RPS4X|RPS6|RPS7|RPS8|RPS9|RPS10|RPS11|RPS12|RPS13|RPS14|RPS15|RPS15A|RPS16|RPS17|RPS18|RPS19|RPS20|RPS21|RPS23|RPS24|RPS25|RPS26|RPS27|RPS27A|RPS28|RPL14|RPL23|RPL…	-98
_FINAL_MCODE_ALL	GO Biological Processes	19	GO:0006614	SRP-dependent cotranslational protein targeting to membrane	-100	120	90	24156	95	156	71	46	4	3921|4736|6122|6124|6125|6128|6129|6130|6132|6133|6134|6135|6136|6137|6138|6139|6141|6142|6143|6144|6146|6147|6152|6154|6155|6156|6157|6158|6159|6160|6161|6164|6165|6168|6169|6175|6176|6187|6188|6189|6191|6194|6201|6202|6203|6204|6205|6206|6207|6208|6209|6210|6217|6218|6222|6223|6224|6227|6228|6229|6230|6231|6232|6233|6234|6727|9045|9349|11224|23521|25873	RPSA|RPL10A|RPL3|RPL4|RPL5|RPL6|RPL7|RPL7A|RPL8|RPL9|RPL10|RPL11|RPL12|RPL13|RPL15|RPL17|RPL18|RPL18A|RPL19|RPL21|RPL22|RPL23A|RPL24|RPL26|RPL27|RPL30|RPL27A|RPL28|RPL29|RPL31|RPL32|RPL34|RPL35A|RPL37A|RPL38|RPLP0|RPLP1|RPS2|RPS3|RPS3A|RPS4X|RPS6|RPS7|RPS8|RPS9|RPS10|RPS11|RPS12|RPS13|RPS14|RPS15|RPS15A|RPS16|RPS17|RPS18|RPS19|RPS20|RPS21|RPS23|RPS24|RPS25|RPS26|RPS27|RPS27A|RPS28|SRP14|RPL14|RPL…	-98
_FINAL_MCODE_ALL	GO Biological Processes	19	GO:0006613	cotranslational protein targeting to membrane	-100	110	88	24156	99	156	71	46	4	3921|4736|6122|6124|6125|6128|6129|6130|6132|6133|6134|6135|6136|6137|6138|6139|6141|6142|6143|6144|6146|6147|6152|6154|6155|6156|6157|6158|6159|6160|6161|6164|6165|6168|6169|6175|6176|6187|6188|6189|6191|6194|6201|6202|6203|6204|6205|6206|6207|6208|6209|6210|6217|6218|6222|6223|6224|6227|6228|6229|6230|6231|6232|6233|6234|6727|9045|9349|11224|23521|25873	RPSA|RPL10A|RPL3|RPL4|RPL5|RPL6|RPL7|RPL7A|RPL8|RPL9|RPL10|RPL11|RPL12|RPL13|RPL15|RPL17|RPL18|RPL18A|RPL19|RPL21|RPL22|RPL23A|RPL24|RPL26|RPL27|RPL30|RPL27A|RPL28|RPL29|RPL31|RPL32|RPL34|RPL35A|RPL37A|RPL38|RPLP0|RPLP1|RPS2|RPS3|RPS3A|RPS4X|RPS6|RPS7|RPS8|RPS9|RPS10|RPS11|RPS12|RPS13|RPS14|RPS15|RPS15A|RPS16|RPS17|RPS18|RPS19|RPS20|RPS21|RPS23|RPS24|RPS25|RPS26|RPS27|RPS27A|RPS28|SRP14|RPL14|RPL…	-98
_FINAL_MCODE_ALL	Reactome Gene Sets	6	R-HSA-9633012	Response of EIF2AK4 (GCN2) to amino acid deficiency	-100	110	88	24156	101	156	71	46	4	1968|3921|4736|6122|6124|6125|6128|6129|6130|6132|6133|6134|6135|6136|6137|6138|6139|6141|6142|6143|6144|6146|6147|6152|6154|6155|6156|6157|6158|6159|6160|6161|6164|6165|6168|6169|6175|6176|6187|6188|6189|6191|6194|6201|6202|6203|6204|6205|6206|6207|6208|6209|6210|6217|6218|6222|6223|6224|6227|6228|6229|6230|6231|6232|6233|6234|9045|9349|11224|23521|25873	EIF2S3|RPSA|RPL10A|RPL3|RPL4|RPL5|RPL6|RPL7|RPL7A|RPL8|RPL9|RPL10|RPL11|RPL12|RPL13|RPL15|RPL17|RPL18|RPL18A|RPL19|RPL21|RPL22|RPL23A|RPL24|RPL26|RPL27|RPL30|RPL27A|RPL28|RPL29|RPL31|RPL32|RPL34|RPL35A|RPL37A|RPL38|RPLP0|RPLP1|RPS2|RPS3|RPS3A|RPS4X|RPS6|RPS7|RPS8|RPS9|RPS10|RPS11|RPS12|RPS13|RPS14|RPS15|RPS15A|RPS16|RPS17|RPS18|RPS19|RPS20|RPS21|RPS23|RPS24|RPS25|RPS26|RPS27|RPS27A|RPS28|RPL14|RP…	-98
_FINAL_MCODE_ALL	Reactome Gene Sets	6	R-HSA-192823	Viral mRNA Translation	-100	110	87	24156	100	156	70	45	4	3921|4736|6122|6124|6125|6128|6129|6130|6132|6133|6134|6135|6136|6137|6138|6139|6141|6142|6143|6144|6146|6147|6152|6154|6155|6156|6157|6158|6159|6160|6161|6164|6165|6168|6169|6175|6176|6187|6188|6189|6191|6194|6201|6202|6203|6204|6205|6206|6207|6208|6209|6210|6217|6218|6222|6223|6224|6227|6228|6229|6230|6231|6232|6233|6234|9045|9349|11224|23521|25873	RPSA|RPL10A|RPL3|RPL4|RPL5|RPL6|RPL7|RPL7A|RPL8|RPL9|RPL10|RPL11|RPL12|RPL13|RPL15|RPL17|RPL18|RPL18A|RPL19|RPL21|RPL22|RPL23A|RPL24|RPL26|RPL27|RPL30|RPL27A|RPL28|RPL29|RPL31|RPL32|RPL34|RPL35A|RPL37A|RPL38|RPLP0|RPLP1|RPS2|RPS3|RPS3A|RPS4X|RPS6|RPS7|RPS8|RPS9|RPS10|RPS11|RPS12|RPS13|RPS14|RPS15|RPS15A|RPS16|RPS17|RPS18|RPS19|RPS20|RPS21|RPS23|RPS24|RPS25|RPS26|RPS27|RPS27A|RPS28|RPL14|RPL23|RPL…	-98
_FINAL_SUB1_MCODE_1	CORUM	33	CORUM:306	Ribosome, cytoplasmic	-100	280	140	24156	80	76	70	92	3.1	3921|4736|6122|6124|6125|6128|6129|6130|6132|6133|6134|6135|6136|6137|6138|6139|6141|6142|6143|6144|6146|6147|6152|6154|6155|6156|6157|6158|6159|6160|6161|6164|6165|6168|6169|6175|6176|6187|6188|6189|6191|6194|6201|6202|6203|6204|6205|6206|6207|6208|6209|6210|6217|6218|6222|6223|6224|6227|6228|6229|6230|6231|6232|6233|6234|9045|9349|11224|23521|25873	RPSA|RPL10A|RPL3|RPL4|RPL5|RPL6|RPL7|RPL7A|RPL8|RPL9|RPL10|RPL11|RPL12|RPL13|RPL15|RPL17|RPL18|RPL18A|RPL19|RPL21|RPL22|RPL23A|RPL24|RPL26|RPL27|RPL30|RPL27A|RPL28|RPL29|RPL31|RPL32|RPL34|RPL35A|RPL37A|RPL38|RPLP0|RPLP1|RPS2|RPS3|RPS3A|RPS4X|RPS6|RPS7|RPS8|RPS9|RPS10|RPS11|RPS12|RPS13|RPS14|RPS15|RPS15A|RPS16|RPS17|RPS18|RPS19|RPS20|RPS21|RPS23|RPS24|RPS25|RPS26|RPS27|RPS27A|RPS28|RPL14|RPL23|RPL…	-98
_FINAL_SUB1_MCODE_1	CORUM	33	CORUM:308	60S ribosomal subunit, cytoplasmic	-100	280	110	24156	47	76	41	54	5.7	4736|6122|6124|6125|6128|6129|6130|6132|6133|6134|6135|6136|6137|6138|6139|6141|6142|6143|6144|6146|6147|6152|6154|6155|6156|6157|6158|6159|6160|6161|6164|6165|6168|6169|6175|6176|9045|9349|11224|23521|25873	RPL10A|RPL3|RPL4|RPL5|RPL6|RPL7|RPL7A|RPL8|RPL9|RPL10|RPL11|RPL12|RPL13|RPL15|RPL17|RPL18|RPL18A|RPL19|RPL21|RPL22|RPL23A|RPL24|RPL26|RPL27|RPL30|RPL27A|RPL28|RPL29|RPL31|RPL32|RPL34|RPL35A|RPL37A|RPL38|RPLP0|RPLP1|RPL14|RPL23|RPL35|RPL13A|RPL36	-98
_FINAL_SUB1_MCODE_1	Reactome Gene Sets	6	R-HSA-156902	Peptide chain elongation	-100	250	130	24156	89	76	70	92	3.1	3921|4736|6122|6124|6125|6128|6129|6130|6132|6133|6134|6135|6136|6137|6138|6139|6141|6142|6143|6144|6146|6147|6152|6154|6155|6156|6157|6158|6159|6160|6161|6164|6165|6168|6169|6175|6176|6187|6188|6189|6191|6194|6201|6202|6203|6204|6205|6206|6207|6208|6209|6210|6217|6218|6222|6223|6224|6227|6228|6229|6230|6231|6232|6233|6234|9045|9349|11224|23521|25873	RPSA|RPL10A|RPL3|RPL4|RPL5|RPL6|RPL7|RPL7A|RPL8|RPL9|RPL10|RPL11|RPL12|RPL13|RPL15|RPL17|RPL18|RPL18A|RPL19|RPL21|RPL22|RPL23A|RPL24|RPL26|RPL27|RPL30|RPL27A|RPL28|RPL29|RPL31|RPL32|RPL34|RPL35A|RPL37A|RPL38|RPLP0|RPLP1|RPS2|RPS3|RPS3A|RPS4X|RPS6|RPS7|RPS8|RPS9|RPS10|RPS11|RPS12|RPS13|RPS14|RPS15|RPS15A|RPS16|RPS17|RPS18|RPS19|RPS20|RPS21|RPS23|RPS24|RPS25|RPS26|RPS27|RPS27A|RPS28|RPL14|RPL23|RPL…	-98
_FINAL_SUB1_MCODE_1	Reactome Gene Sets	6	R-HSA-975956	Nonsense Mediated Decay (NMD) independent of the Exon Junction Complex (EJC)	-100	240	130	24156	95	76	72	95	2.6	3921|4736|5976|6122|6124|6125|6128|6129|6130|6132|6133|6134|6135|6136|6137|6138|6139|6141|6142|6143|6144|6146|6147|6152|6154|6155|6156|6157|6158|6159|6160|6161|6164|6165|6168|6169|6175|6176|6187|6188|6189|6191|6194|6201|6202|6203|6204|6205|6206|6207|6208|6209|6210|6217|6218|6222|6223|6224|6227|6228|6229|6230|6231|6232|6233|6234|9045|9349|11224|23521|25873|26986	RPSA|RPL10A|UPF1|RPL3|RPL4|RPL5|RPL6|RPL7|RPL7A|RPL8|RPL9|RPL10|RPL11|RPL12|RPL13|RPL15|RPL17|RPL18|RPL18A|RPL19|RPL21|RPL22|RPL23A|RPL24|RPL26|RPL27|RPL30|RPL27A|RPL28|RPL29|RPL31|RPL32|RPL34|RPL35A|RPL37A|RPL38|RPLP0|RPLP1|RPS2|RPS3|RPS3A|RPS4X|RPS6|RPS7|RPS8|RPS9|RPS10|RPS11|RPS12|RPS13|RPS14|RPS15|RPS15A|RPS16|RPS17|RPS18|RPS19|RPS20|RPS21|RPS23|RPS24|RPS25|RPS26|RPS27|RPS27A|RPS28|RPL14|RPL2…	-98
_FINAL_SUB1_MCODE_1	Reactome Gene Sets	6	R-HSA-156842	Eukaryotic Translation Elongation	-100	240	130	24156	93	76	70	92	3.1	3921|4736|6122|6124|6125|6128|6129|6130|6132|6133|6134|6135|6136|6137|6138|6139|6141|6142|6143|6144|6146|6147|6152|6154|6155|6156|6157|6158|6159|6160|6161|6164|6165|6168|6169|6175|6176|6187|6188|6189|6191|6194|6201|6202|6203|6204|6205|6206|6207|6208|6209|6210|6217|6218|6222|6223|6224|6227|6228|6229|6230|6231|6232|6233|6234|9045|9349|11224|23521|25873	RPSA|RPL10A|RPL3|RPL4|RPL5|RPL6|RPL7|RPL7A|RPL8|RPL9|RPL10|RPL11|RPL12|RPL13|RPL15|RPL17|RPL18|RPL18A|RPL19|RPL21|RPL22|RPL23A|RPL24|RPL26|RPL27|RPL30|RPL27A|RPL28|RPL29|RPL31|RPL32|RPL34|RPL35A|RPL37A|RPL38|RPLP0|RPLP1|RPS2|RPS3|RPS3A|RPS4X|RPS6|RPS7|RPS8|RPS9|RPS10|RPS11|RPS12|RPS13|RPS14|RPS15|RPS15A|RPS16|RPS17|RPS18|RPS19|RPS20|RPS21|RPS23|RPS24|RPS25|RPS26|RPS27|RPS27A|RPS28|RPL14|RPL23|RPL…	-98
_FINAL_SUB1_MCODE_1	Reactome Gene Sets	6	R-HSA-2408557	Selenocysteine synthesis	-100	240	130	24156	93	76	70	92	3.1	3921|4736|6122|6124|6125|6128|6129|6130|6132|6133|6134|6135|6136|6137|6138|6139|6141|6142|6143|6144|6146|6147|6152|6154|6155|6156|6157|6158|6159|6160|6161|6164|6165|6168|6169|6175|6176|6187|6188|6189|6191|6194|6201|6202|6203|6204|6205|6206|6207|6208|6209|6210|6217|6218|6222|6223|6224|6227|6228|6229|6230|6231|6232|6233|6234|9045|9349|11224|23521|25873	RPSA|RPL10A|RPL3|RPL4|RPL5|RPL6|RPL7|RPL7A|RPL8|RPL9|RPL10|RPL11|RPL12|RPL13|RPL15|RPL17|RPL18|RPL18A|RPL19|RPL21|RPL22|RPL23A|RPL24|RPL26|RPL27|RPL30|RPL27A|RPL28|RPL29|RPL31|RPL32|RPL34|RPL35A|RPL37A|RPL38|RPLP0|RPLP1|RPS2|RPS3|RPS3A|RPS4X|RPS6|RPS7|RPS8|RPS9|RPS10|RPS11|RPS12|RPS13|RPS14|RPS15|RPS15A|RPS16|RPS17|RPS18|RPS19|RPS20|RPS21|RPS23|RPS24|RPS25|RPS26|RPS27|RPS27A|RPS28|RPL14|RPL23|RPL…	-98
_FINAL_SUB1_MCODE_1	Reactome Gene Sets	6	R-HSA-72764	Eukaryotic Translation Termination	-100	240	130	24156	93	76	70	92	3.1	3921|4736|6122|6124|6125|6128|6129|6130|6132|6133|6134|6135|6136|6137|6138|6139|6141|6142|6143|6144|6146|6147|6152|6154|6155|6156|6157|6158|6159|6160|6161|6164|6165|6168|6169|6175|6176|6187|6188|6189|6191|6194|6201|6202|6203|6204|6205|6206|6207|6208|6209|6210|6217|6218|6222|6223|6224|6227|6228|6229|6230|6231|6232|6233|6234|9045|9349|11224|23521|25873	RPSA|RPL10A|RPL3|RPL4|RPL5|RPL6|RPL7|RPL7A|RPL8|RPL9|RPL10|RPL11|RPL12|RPL13|RPL15|RPL17|RPL18|RPL18A|RPL19|RPL21|RPL22|RPL23A|RPL24|RPL26|RPL27|RPL30|RPL27A|RPL28|RPL29|RPL31|RPL32|RPL34|RPL35A|RPL37A|RPL38|RPLP0|RPLP1|RPS2|RPS3|RPS3A|RPS4X|RPS6|RPS7|RPS8|RPS9|RPS10|RPS11|RPS12|RPS13|RPS14|RPS15|RPS15A|RPS16|RPS17|RPS18|RPS19|RPS20|RPS21|RPS23|RPS24|RPS25|RPS26|RPS27|RPS27A|RPS28|RPL14|RPL23|RPL…	-98
_FINAL_SUB1_MCODE_1	GO Biological Processes	19	GO:0006614	SRP-dependent cotranslational protein targeting to membrane	-100	240	130	24156	95	76	71	93	2.8	3921|4736|6122|6124|6125|6128|6129|6130|6132|6133|6134|6135|6136|6137|6138|6139|6141|6142|6143|6144|6146|6147|6152|6154|6155|6156|6157|6158|6159|6160|6161|6164|6165|6168|6169|6175|6176|6187|6188|6189|6191|6194|6201|6202|6203|6204|6205|6206|6207|6208|6209|6210|6217|6218|6222|6223|6224|6227|6228|6229|6230|6231|6232|6233|6234|6727|9045|9349|11224|23521|25873	RPSA|RPL10A|RPL3|RPL4|RPL5|RPL6|RPL7|RPL7A|RPL8|RPL9|RPL10|RPL11|RPL12|RPL13|RPL15|RPL17|RPL18|RPL18A|RPL19|RPL21|RPL22|RPL23A|RPL24|RPL26|RPL27|RPL30|RPL27A|RPL28|RPL29|RPL31|RPL32|RPL34|RPL35A|RPL37A|RPL38|RPLP0|RPLP1|RPS2|RPS3|RPS3A|RPS4X|RPS6|RPS7|RPS8|RPS9|RPS10|RPS11|RPS12|RPS13|RPS14|RPS15|RPS15A|RPS16|RPS17|RPS18|RPS19|RPS20|RPS21|RPS23|RPS24|RPS25|RPS26|RPS27|RPS27A|RPS28|SRP14|RPL14|RPL…	-98
_FINAL_SUB1_MCODE_1	GO Biological Processes	19	GO:0006613	cotranslational protein targeting to membrane	-100	230	130	24156	99	76	71	93	2.8	3921|4736|6122|6124|6125|6128|6129|6130|6132|6133|6134|6135|6136|6137|6138|6139|6141|6142|6143|6144|6146|6147|6152|6154|6155|6156|6157|6158|6159|6160|6161|6164|6165|6168|6169|6175|6176|6187|6188|6189|6191|6194|6201|6202|6203|6204|6205|6206|6207|6208|6209|6210|6217|6218|6222|6223|6224|6227|6228|6229|6230|6231|6232|6233|6234|6727|9045|9349|11224|23521|25873	RPSA|RPL10A|RPL3|RPL4|RPL5|RPL6|RPL7|RPL7A|RPL8|RPL9|RPL10|RPL11|RPL12|RPL13|RPL15|RPL17|RPL18|RPL18A|RPL19|RPL21|RPL22|RPL23A|RPL24|RPL26|RPL27|RPL30|RPL27A|RPL28|RPL29|RPL31|RPL32|RPL34|RPL35A|RPL37A|RPL38|RPLP0|RPLP1|RPS2|RPS3|RPS3A|RPS4X|RPS6|RPS7|RPS8|RPS9|RPS10|RPS11|RPS12|RPS13|RPS14|RPS15|RPS15A|RPS16|RPS17|RPS18|RPS19|RPS20|RPS21|RPS23|RPS24|RPS25|RPS26|RPS27|RPS27A|RPS28|SRP14|RPL14|RPL…	-98
_FINAL_SUB1_MCODE_1	Reactome Gene Sets	6	R-HSA-192823	Viral mRNA Translation	-100	220	120	24156	100	76	70	92	3.1	3921|4736|6122|6124|6125|6128|6129|6130|6132|6133|6134|6135|6136|6137|6138|6139|6141|6142|6143|6144|6146|6147|6152|6154|6155|6156|6157|6158|6159|6160|6161|6164|6165|6168|6169|6175|6176|6187|6188|6189|6191|6194|6201|6202|6203|6204|6205|6206|6207|6208|6209|6210|6217|6218|6222|6223|6224|6227|6228|6229|6230|6231|6232|6233|6234|9045|9349|11224|23521|25873	RPSA|RPL10A|RPL3|RPL4|RPL5|RPL6|RPL7|RPL7A|RPL8|RPL9|RPL10|RPL11|RPL12|RPL13|RPL15|RPL17|RPL18|RPL18A|RPL19|RPL21|RPL22|RPL23A|RPL24|RPL26|RPL27|RPL30|RPL27A|RPL28|RPL29|RPL31|RPL32|RPL34|RPL35A|RPL37A|RPL38|RPLP0|RPLP1|RPS2|RPS3|RPS3A|RPS4X|RPS6|RPS7|RPS8|RPS9|RPS10|RPS11|RPS12|RPS13|RPS14|RPS15|RPS15A|RPS16|RPS17|RPS18|RPS19|RPS20|RPS21|RPS23|RPS24|RPS25|RPS26|RPS27|RPS27A|RPS28|RPL14|RPL23|RPL…	-98
_FINAL_SUB1_MCODE_2	GO Biological Processes	19	GO:0042254	ribosome biogenesis	-20	39	24	24156	298	31	15	48	9	8886|11137|22984|23076|23246|23560|26155|51154|51388|51602|54606|55299|55661|56342|79039	DDX18|PWP1|PDCD11|RRP1B|BOP1|GTPBP4|NOC2L|MRTO4|NIP7|NOP58|DDX56|BRIX1|DDX27|PPAN|DDX54	-19
_FINAL_SUB1_MCODE_2	GO Biological Processes	19	GO:0022613	ribonucleoprotein complex biogenesis	-18	25	19	24156	462	31	15	48	9	8886|11137|22984|23076|23246|23560|26155|51154|51388|51602|54606|55299|55661|56342|79039	DDX18|PWP1|PDCD11|RRP1B|BOP1|GTPBP4|NOC2L|MRTO4|NIP7|NOP58|DDX56|BRIX1|DDX27|PPAN|DDX54	-16
_FINAL_SUB1_MCODE_2	GO Biological Processes	19	GO:0016072	rRNA metabolic process	-16	37	20	24156	256	31	12	39	8.7	4691|8886|11137|22984|23076|23246|23560|51154|51602|54606|55661|79039	NCL|DDX18|PWP1|PDCD11|RRP1B|BOP1|GTPBP4|MRTO4|NOP58|DDX56|DDX27|DDX54	-14
_FINAL_SUB1_MCODE_2	GO Biological Processes	19	GO:0042273	ribosomal large subunit biogenesis	-13	84	26	24156	74	31	8	26	7.9	8886|23246|23560|26155|51154|51388|55299|56342	DDX18|BOP1|GTPBP4|NOC2L|MRTO4|NIP7|BRIX1|PPAN	-12
_FINAL_SUB1_MCODE_2	GO Biological Processes	19	GO:0006364	rRNA processing	-13	36	19	24156	217	31	10	32	8.4	8886|22984|23076|23246|23560|51154|51602|54606|55661|79039	DDX18|PDCD11|RRP1B|BOP1|GTPBP4|MRTO4|NOP58|DDX56|DDX27|DDX54	-12
_FINAL_SUB1_MCODE_2	GO Biological Processes	19	GO:0034660	ncRNA metabolic process	-12	17	13	24156	564	31	12	39	8.7	4691|8886|11137|22984|23076|23246|23560|51154|51602|54606|55661|79039	NCL|DDX18|PWP1|PDCD11|RRP1B|BOP1|GTPBP4|MRTO4|NOP58|DDX56|DDX27|DDX54	-10
_FINAL_SUB1_MCODE_2	GO Biological Processes	19	GO:0034470	ncRNA processing	-11	20	14	24156	383	31	10	32	8.4	8886|22984|23076|23246|23560|51154|51602|54606|55661|79039	DDX18|PDCD11|RRP1B|BOP1|GTPBP4|MRTO4|NOP58|DDX56|DDX27|DDX54	-9.3
_FINAL_SUB1_MCODE_2	Reactome Gene Sets	6	R-HSA-6791226	Major pathway of rRNA processing in the nucleolus and cytosol	-8.5	29	14	24156	186	31	7	23	7.5	4691|22984|23246|26354|51388|51602|55131	NCL|PDCD11|BOP1|GNL3|NIP7|NOP58|RBM28	-7.3
_FINAL_SUB1_MCODE_2	CORUM	33	CORUM:3055	Nop56p-associated pre-rRNA complex	-8.4	45	16	24156	104	31	6	19	7.1	4691|11137|26354|51602|55131|55299	NCL|PWP1|GNL3|NOP58|RBM28|BRIX1	-7.3
_FINAL_SUB1_MCODE_2	Reactome Gene Sets	6	R-HSA-8868773	rRNA processing in the nucleus and cytosol	-8.3	28	14	24156	196	31	7	23	7.5	4691|22984|23246|26354|51388|51602|55131	NCL|PDCD11|BOP1|GNL3|NIP7|NOP58|RBM28	-7.2
_FINAL_SUB1_MCODE_3	Reactome Gene Sets	6	R-HSA-389960	Formation of tubulin folding intermediates by CCT/TriC	-12	370	43	24156	25	13	5	38	13	7203|10383|10574|10575|10576	CCT3|TUBB4B|CCT7|CCT4|CCT2	-11
_FINAL_SUB1_MCODE_3	Reactome Gene Sets	6	R-HSA-389957	Prefoldin mediated transfer of substrate to CCT/TriC	-12	330	41	24156	28	13	5	38	13	7203|10383|10574|10575|10576	CCT3|TUBB4B|CCT7|CCT4|CCT2	-10
_FINAL_SUB1_MCODE_3	CORUM	33	CORUM:126	CCT complex (chaperonin containing TCP1 complex)	-11	930	61	24156	8	13	4	31	13	7203|10574|10575|10576	CCT3|CCT7|CCT4|CCT2	-10
_FINAL_SUB1_MCODE_3	Reactome Gene Sets	6	R-HSA-389958	Cooperation of Prefoldin and TriC/CCT in actin and tubulin folding	-11	290	38	24156	32	13	5	38	13	7203|10383|10574|10575|10576	CCT3|TUBB4B|CCT7|CCT4|CCT2	-10
_FINAL_SUB1_MCODE_3	GO Biological Processes	19	GO:1904869	regulation of protein localization to Cajal body	-11	830	57	24156	9	13	4	31	13	7203|10574|10575|10576	CCT3|CCT7|CCT4|CCT2	-9.9
_FINAL_SUB1_MCODE_3	GO Biological Processes	19	GO:1904871	positive regulation of protein localization to Cajal body	-11	830	57	24156	9	13	4	31	13	7203|10574|10575|10576	CCT3|CCT7|CCT4|CCT2	-9.9
_FINAL_SUB1_MCODE_3	Reactome Gene Sets	6	R-HSA-390450	Folding of actin by CCT/TriC	-11	740	54	24156	10	13	4	31	13	7203|10574|10575|10576	CCT3|CCT7|CCT4|CCT2	-9.7
_FINAL_SUB1_MCODE_3	GO Biological Processes	19	GO:1904851	positive regulation of establishment of protein localization to telomere	-11	740	54	24156	10	13	4	31	13	7203|10574|10575|10576	CCT3|CCT7|CCT4|CCT2	-9.7
_FINAL_SUB1_MCODE_3	GO Biological Processes	19	GO:1903405	protein localization to nuclear body	-11	740	54	24156	10	13	4	31	13	7203|10574|10575|10576	CCT3|CCT7|CCT4|CCT2	-9.7
_FINAL_SUB1_MCODE_3	GO Biological Processes	19	GO:1904867	protein localization to Cajal body	-11	740	54	24156	10	13	4	31	13	7203|10574|10575|10576	CCT3|CCT7|CCT4|CCT2	-9.7
_FINAL_SUB1_MCODE_4	GO Biological Processes	19	GO:0030036	actin cytoskeleton organization	-8	20	12	24156	692	12	7	58	14	81|829|2316|2317|6709|6711|8470	ACTN4|CAPZA1|FLNA|FLNB|SPTAN1|SPTBN1|SORBS2	-6.8
_FINAL_SUB1_MCODE_4	GO Biological Processes	19	GO:0007015	actin filament organization	-7.6	28	13	24156	426	12	6	50	14	81|829|2316|6709|6711|8470	ACTN4|CAPZA1|FLNA|SPTAN1|SPTBN1|SORBS2	-6.5
_FINAL_SUB1_MCODE_4	GO Biological Processes	19	GO:0030029	actin filament-based process	-7.6	18	11	24156	785	12	7	58	14	81|829|2316|2317|6709|6711|8470	ACTN4|CAPZA1|FLNA|FLNB|SPTAN1|SPTBN1|SORBS2	-6.5
_FINAL_SUB1_MCODE_4	Reactome Gene Sets	6	R-HSA-373753	Nephrin family interactions	-6.8	260	28	24156	23	12	3	25	12	81|6709|6711	ACTN4|SPTAN1|SPTBN1	-5.7
_FINAL_SUB1_MCODE_4	Reactome Gene Sets	6	R-HSA-1500931	Cell-Cell communication	-6.4	62	16	24156	129	12	4	33	14	81|2316|6709|6711	ACTN4|FLNA|SPTAN1|SPTBN1	-5.4
_FINAL_SUB1_MCODE_4	GO Biological Processes	19	GO:0000398	mRNA splicing, via spliceosome	-6.4	29	12	24156	347	12	5	42	14	2521|3183|3185|10521|220988	FUS|HNRNPC|HNRNPF|DDX17|HNRNPA3	-5.3
_FINAL_SUB1_MCODE_4	GO Biological Processes	19	GO:0000377	RNA splicing, via transesterification reactions with bulged adenosine as nucleophile	-6.4	29	12	24156	347	12	5	42	14	2521|3183|3185|10521|220988	FUS|HNRNPC|HNRNPF|DDX17|HNRNPA3	-5.3
_FINAL_SUB1_MCODE_4	GO Biological Processes	19	GO:0000375	RNA splicing, via transesterification reactions	-6.3	29	12	24156	350	12	5	42	14	2521|3183|3185|10521|220988	FUS|HNRNPC|HNRNPF|DDX17|HNRNPA3	-5.3
_FINAL_SUB1_MCODE_4	GO Biological Processes	19	GO:0097435	supramolecular fiber organization	-6.3	17	9.7	24156	698	12	6	50	14	81|829|2316|6709|6711|8470	ACTN4|CAPZA1|FLNA|SPTAN1|SPTBN1|SORBS2	-5.3
_FINAL_SUB1_MCODE_4	GO Biological Processes	19	GO:0051693	actin filament capping	-6.1	160	22	24156	38	12	3	25	12	829|6709|6711	CAPZA1|SPTAN1|SPTBN1	-5.1
_FINAL_SUB1_MCODE_5	GO Biological Processes	19	GO:0051085	chaperone cofactor-dependent protein refolding	-9.3	300	35	24156	32	10	4	40	15	3304|3306|3310|3312	HSPA1B|HSPA2|HSPA6|HSPA8	-8.1
_FINAL_SUB1_MCODE_5	GO Biological Processes	19	GO:0051084	'de novo' posttranslational protein folding	-9	260	32	24156	37	10	4	40	15	3304|3306|3310|3312	HSPA1B|HSPA2|HSPA6|HSPA8	-7.8
_FINAL_SUB1_MCODE_5	KEGG Pathway	24	hsa05162	Measles	-8.9	90	21	24156	134	10	5	50	16	3304|3306|3310|3312|10399	HSPA1B|HSPA2|HSPA6|HSPA8|RACK1	-7.7
_FINAL_SUB1_MCODE_5	GO Biological Processes	19	GO:0042026	protein refolding	-8.8	240	31	24156	41	10	4	40	15	3304|3306|3310|3312	HSPA1B|HSPA2|HSPA6|HSPA8	-7.6
_FINAL_SUB1_MCODE_5	GO Biological Processes	19	GO:0006458	'de novo' protein folding	-8.8	240	31	24156	41	10	4	40	15	3304|3306|3310|3312	HSPA1B|HSPA2|HSPA6|HSPA8	-7.6
_FINAL_SUB1_MCODE_5	GO Biological Processes	19	GO:0034620	cellular response to unfolded protein	-8.7	83	20	24156	145	10	5	50	16	3304|3306|3310|3312|10399	HSPA1B|HSPA2|HSPA6|HSPA8|RACK1	-7.6
_FINAL_SUB1_MCODE_5	GO Biological Processes	19	GO:0035967	cellular response to topologically incorrect protein	-8.5	74	19	24156	164	10	5	50	16	3304|3306|3310|3312|10399	HSPA1B|HSPA2|HSPA6|HSPA8|RACK1	-7.3
_FINAL_SUB1_MCODE_5	KEGG Pathway	24	hsa05134	Legionellosis	-8.3	180	26	24156	55	10	4	40	15	3304|3306|3310|3312	HSPA1B|HSPA2|HSPA6|HSPA8	-7.1
_FINAL_SUB1_MCODE_5	GO Biological Processes	19	GO:0006986	response to unfolded protein	-8.3	66	18	24156	182	10	5	50	16	3304|3306|3310|3312|10399	HSPA1B|HSPA2|HSPA6|HSPA8|RACK1	-7.1
_FINAL_SUB1_MCODE_5	GO Biological Processes	19	GO:0061077	chaperone-mediated protein folding	-8.1	160	25	24156	60	10	4	40	15	3304|3306|3310|3312	HSPA1B|HSPA2|HSPA6|HSPA8	-7
_FINAL_SUB1_MCODE_6	GO Biological Processes	19	GO:1903311	regulation of mRNA metabolic process	-10	63	19	24156	328	7	6	86	13	1660|3178|4343|4904|23367|26135	DHX9|HNRNPA1|MOV10|YBX1|LARP1|SERBP1	-9.1
_FINAL_SUB1_MCODE_6	GO Biological Processes	19	GO:0043488	regulation of mRNA stability	-9.4	97	22	24156	178	7	5	71	17	1660|4343|4904|23367|26135	DHX9|MOV10|YBX1|LARP1|SERBP1	-8.2
_FINAL_SUB1_MCODE_6	GO Biological Processes	19	GO:0043487	regulation of RNA stability	-9.3	92	21	24156	187	7	5	71	17	1660|4343|4904|23367|26135	DHX9|MOV10|YBX1|LARP1|SERBP1	-8.1
_FINAL_SUB1_MCODE_6	GO Biological Processes	19	GO:0061013	regulation of mRNA catabolic process	-9.1	86	21	24156	200	7	5	71	17	1660|4343|4904|23367|26135	DHX9|MOV10|YBX1|LARP1|SERBP1	-7.9
_FINAL_SUB1_MCODE_6	CORUM	33	CORUM:3055	Nop56p-associated pre-rRNA complex	-7.9	130	23	24156	104	7	4	57	19	1660|3178|4904|9188	DHX9|HNRNPA1|YBX1|DDX21	-6.8
_FINAL_SUB1_MCODE_6	GO Biological Processes	19	GO:0006402	mRNA catabolic process	-7.8	47	15	24156	370	7	5	71	17	1660|4343|4904|23367|26135	DHX9|MOV10|YBX1|LARP1|SERBP1	-6.6
_FINAL_SUB1_MCODE_6	GO Biological Processes	19	GO:0006401	RNA catabolic process	-7.5	42	14	24156	412	7	5	71	17	1660|4343|4904|23367|26135	DHX9|MOV10|YBX1|LARP1|SERBP1	-6.4
_FINAL_SUB1_MCODE_6	GO Biological Processes	19	GO:0048255	mRNA stabilization	-6.6	220	25	24156	48	7	3	43	19	1660|4904|23367	DHX9|YBX1|LARP1	-5.5
_FINAL_SUB1_MCODE_6	GO Biological Processes	19	GO:0034655	nucleobase-containing compound catabolic process	-6.5	26	11	24156	664	7	5	71	17	1660|4343|4904|23367|26135	DHX9|MOV10|YBX1|LARP1|SERBP1	-5.4
_FINAL_SUB1_MCODE_6	GO Biological Processes	19	GO:0043489	RNA stabilization	-6.4	190	24	24156	55	7	3	43	19	1660|4904|23367	DHX9|YBX1|LARP1	-5.3
_FINAL_SUB1_MCODE_7	GO Biological Processes	19	GO:0000470	maturation of LSU-rRNA	-8.2	620	43	24156	29	4	3	75	22	3692|4839|23481	EIF6|NOP2|PES1	-7
_FINAL_SUB1_MCODE_7	GO Biological Processes	19	GO:0042273	ribosomal large subunit biogenesis	-7	240	27	24156	74	4	3	75	22	3692|4839|23481	EIF6|NOP2|PES1	-5.9
_FINAL_SUB1_MCODE_7	GO Biological Processes	19	GO:0006364	rRNA processing	-5.5	83	16	24156	217	4	3	75	22	3692|4839|23481	EIF6|NOP2|PES1	-4.5
_FINAL_SUB1_MCODE_7	GO Biological Processes	19	GO:0016072	rRNA metabolic process	-5.3	71	14	24156	256	4	3	75	22	3692|4839|23481	EIF6|NOP2|PES1	-4.3
_FINAL_SUB1_MCODE_7	GO Biological Processes	19	GO:0042254	ribosome biogenesis	-5.1	61	13	24156	298	4	3	75	22	3692|4839|23481	EIF6|NOP2|PES1	-4.2
_FINAL_SUB1_MCODE_7	GO Biological Processes	19	GO:0034470	ncRNA processing	-4.8	47	12	24156	383	4	3	75	22	3692|4839|23481	EIF6|NOP2|PES1	-3.9
_FINAL_SUB1_MCODE_7	GO Biological Processes	19	GO:0022613	ribonucleoprotein complex biogenesis	-4.6	39	11	24156	462	4	3	75	22	3692|4839|23481	EIF6|NOP2|PES1	-3.6
_FINAL_SUB1_MCODE_7	GO Biological Processes	19	GO:0034660	ncRNA metabolic process	-4.3	32	9.6	24156	564	4	3	75	22	3692|4839|23481	EIF6|NOP2|PES1	-3.4
